# *TIC236* gain-of-function mutations unveil the link between plastid division and plastid protein import

**DOI:** 10.1101/2021.04.25.441383

**Authors:** Jun Fang, Bingqi Li, Lih-Jen Chen, Vivek Dogra, Shengji Luo, Pengcheng Wang, Inhwan Hwang, Hsou-min Li, Chanhong Kim

**Author notes:** These authors contributed equally to this work (Jun Fang, Bingqi Li).

## Abstract

The chloroplast translocons TOC75 and TIC236 are homologs of the bacterial translocation and assembly module (Tam) A and TamB involved in protein export. Here, we unveil a TIC236-allied component, the chloroplast outer membrane protein CRUMPLED LEAF (CRL), absence of which impairs plastid division and induces autoimmune responses in *Arabidopsis thaliana*. A forward genetic screen aimed at finding *crl* suppressors revealed multiple *TIC236* gain-of-function mutations (TIC236GFs). Despite the low sequence identity between TIC236 and bacterial TamB, each mutated TIC236GF residue is conserved in TamB. Consistently, a *tic236*- knockdown mutant exhibited multiple lesion phenotypes similar to *crl*, indicating a shared functionality of CRL and TIC236. Ensuing reverse genetic analyses revealed genetic interaction between CRL and SP1, a RING-type ubiquitin E3 ligase, as well as with the plastid protease FTSH11, which function in TOC and TIC protein turnover, respectively. Loss of either SP1 or FTSH11 rescued *crl* mutant phenotypes to varying degrees due to increased translocon levels. Consistent with impaired plastid division exhibited by both *crl* and *tic236*-knockdown mutants, CRL interacts with the transit peptides of proteins essential in plastid division, and TIC236GF mutant proteins reinforce their import via increased TIC236 stability. Overall, our data shed new light on the links between plastid division, plant stress response and plastid protein import. We have also isolated and characterized the first GF mutants exhibiting increased protein import efficiency, which may inspire chloroplast engineering for agricultural advancement.

---

Chloroplasts evolved from a gram-negative cyanobacterial endosymbiont, with most cyanobacterial genes having been transferred to the host plant genome. Therefore, thousands of nuclear-encoded chloroplast proteins are post-translationally imported into chloroplasts, orchestrated by outer and inner envelope membrane (OEM and IEM) translocons, respectively termed TOC and TIC. Although an array of translocon proteins has been identified^1,2^, it had remained unclear how TOC and TIC accurately coordinate protein import across the two envelope membranes separated by an intermembrane space. Chen et al. (2018) shed some light on this question by discovering the TIC236 component, a homolog of the bacterial TRANSLOCON ASSEMBLY MODULE B (TamB)^3^. TIC236 is an integral IEM protein associated with TIC components. Its C-terminal domain, located in the intermembrane space, directly interacts with the N-terminal polypeptide transport-associated (POTRA) domains of TOC75-III (hereafter TOC75), the channel protein in the TOC complex. The fact that TOC75 contains three POTRA domains like TamA^4–6^ and that TIC236 contains a TamB-like domain (annotated as DOMAIN OF UNKNOWN FUNCTION 490) at the C terminus^3,7^ clearly reflects their bacterial origins^5^. Like *toc75* mutants, *tic236* null mutants display embryonic lethality, indicating that the function of TIC236 is indispensable in plants. Consistently, chloroplasts isolated from viable *tic236*-knockdown (*kd*) mutants exhibit significantly deficient protein import capability^3^. These findings strongly suggest that the ‘bacterial exit route evolved into an entry path in plants’^8^.

Plastid division occurs in developing cells to ensure an optimal number of plastids is in place before cell division, requiring the import of a suite of plastid-division machinery (PDM) proteins. The loss of any vital PDM elements results in gigantic plastids and a drastically reduced plastid number per cell^9^. Unexpectedly, several Arabidopsis mutants deficient in plastid division, including *crumpled leaf* (*crl*), develop foliar cell death^10^, resembling lesion-mimicking mutants (LMM) that exhibit a light-dependent hypersensitive response-like cell death^11,12^. Like LMM, *crl* and other plastid division mutants constantly upregulate immune-related genes^10,13^. The gigantic chloroplasts of *crl* mutants also induce an abnormal cell cycle, with increased endoreduplication activity leading to stunted growth^14^. Previous studies have indicated that autoimmune responses, abnormal cell cycle, and growth inhibition are likely mediated by a process called retrograde signaling, i.e., signaling from the gigantic chloroplasts back to the nucleus^10,13,14^.

CRL is a nuclear-encoded chloroplast OEM protein. Its short N-terminal region resides in the intermembrane space, followed by a transmembrane domain and then a chromophore lyase CpcT/CpeT domain characterized from a cyanobacterial CpcT bilin lyase^15^. Although the lyase domain retains phycocyanobilin-binding aptitude^16^, there is no apparent correlation between phycocyanobilin-binding ability and *crl*-induced lesions in Arabidopsis^17^, indicating that CRL has gained a divergent function.
