## Supplemental Table 2-5 for "*TIC236* gain-of-function mutations unveil the link between plastid division and plastid protein import"

### Sheet: Table S2
Supplementary Table 2: List of the proteins which were found to be associated with CRL. Samples were enriched by IP and subsequently subjected to mass spectrometry and then analysed by Mascot database searches. Proteins detected in at least two biological repeats of CRL-GFP, but not appear in GFP control were shown.
Accession Number	Identified Proteins		Exclusive unique peptide count						Total unique peptide count						Total spectral count						Protein coverage
			GFP			CRL-GFP			GFP			CRL-GFP			GFP			CRL-GFP			GFP			CRL-GFP
		MW (kDa)	rep1	rep2	rep3	rep1	rep2	rep3	rep1	rep2	rep3	rep1	rep2	rep3	rep1	rep2	rep3	rep1	rep2	rep3	rep1	rep2	rep3	rep1	rep2	rep3
AT5G51020	CRL | crumpled leaf | chr5:20745560-20747165 REVERSE LENGTH=269	30 kDa	0	0	0	13	27	11	0	0	0	24	15	11	0	0	0	29	66	19	0	0	0	0.0017	0.0041	0.46
AT5G05000	TOC34, ATTOC34, OEP34 | translocon at the outer envelope membrane of chloroplasts 34 | chr5:1474262-1475772 REVERSE LENGTH=313	35 kDa	0	0	0	3	3	2	0	0	0	3	3	2	0	0	0	3	3	2	0	0	0	0.00018	0.0002	0.089
AT5G60790	ATGCN1, GCN1 | ABC transporter family protein | chr5:24453760-24455767 REVERSE LENGTH=595	67 kDa	0	0	0	2	1	3	0	0	0	2	1	3	0	0	0	2	1	4	0	0	0	0.00012	0.0001	0.057
AT5G42080	ADL1, ADL1A, AG68, DRP1A, RSW9, DL1 | dynamin-like protein | chr5:16820661-16824536 REVERSE LENGTH=610	68 kDa	0	0	0	5	2	3	0	0	0	5	2	3	0	0	0	5	2	4	0	0	0	0.00029	0.0001	0.054
AT5G28540	BIP1 | heat shock protein 70 (Hsp 70) family protein | chr5:10540665-10543274 REVERSE LENGTH=669	74 kDa	0	0	0	1	4	1	0	0	0	1	4	2	0	0	0	1	5	2	0	0	0	5.9e-05	0.0003	0.039
AT5G17920	ATCIMS, ATMETS, ATMS1 | Cobalamin-independent synthase family protein | chr5:5935771-5939195 FORWARD LENGTH=765	84 kDa	0	0	0	6	8	2	0	0	0	6	8	5	0	0	0	6	8	8	0	0	0	0.00035	0.0005	0.067
AT4G28510	ATPHB1, PHB1 | prohibitin 1 | chr4:14084970-14086372 REVERSE LENGTH=288	32 kDa	0	0	0	1	3	1	0	0	0	1	3	3	0	0	0	1	3	6	0	0	0	5.9e-05	0.0002	0.11
AT4G27585	| SPFH/Band 7/PHB domain-containing membrane-associated protein family | chr4:13766984-13769832 REVERSE LENGTH=411	45 kDa	0	0	0	1	1	6	0	0	0	1	1	8	0	0	0	1	1	12	0	0	0	5.9e-05	0.0001	0.23
AT2G38040	CAC3 | acetyl Co-enzyme a carboxylase carboxyltransferase alpha subunit | chr2:15917612-15920749 FORWARD LENGTH=769	85 kDa	0	0	0	6	4	6	0	0	0	6	4	6	0	0	0	6	4	7	0	0	0	0.00035	0.0003	0.082
AT1G74470	| Pyridine nucleotide-disulphide oxidoreductase family protein | chr1:27991248-27992845 FORWARD LENGTH=467	52 kDa	0	0	0	3	11	4	0	0	0	3	8	4	0	0	0	3	12	5	0	0	0	0.00018	0.0007	0.12
AT1G01790	KEA1, ATKEA1 | K+ efflux antiporter 1 | chr1:284781-290869 FORWARD LENGTH=1193	128 kDa	0	0	0	1	3	2	0	0	0	1	3	2	0	0	0	1	3	2	0	0	0	5.9e-05	0.0002	0.02
AT5G61170	| Ribosomal protein S19e family protein | chr5:24611158-24612202 FORWARD LENGTH=143	16 kDa	0	0	0	1	1	3	0	0	1	2	1	3	0	0	1	2	1	3	0	0	0.063	0.00012	0.0001	0.14
AT3G08940	LHCB4.2 | light harvesting complex photosystem II | chr3:2717717-2718665 FORWARD LENGTH=287	31 kDa	0	0	0	4	9	2	0	0	1	4	7	5	0	0	1	4	10	6	0	0	0.035	0.00024	0.0006	0.18
AT2G01250	| Ribosomal protein L30/L7 family protein | chr2:132943-134264 REVERSE LENGTH=242	28 kDa	0	0	0	2	4	2	0	0	2	2	4	8	0	0	2	2	4	11	0	0	0.074	0.00012	0.0003	0.28
AT5G08540	| unknown protein; FUNCTIONS IN: molecular_function unknown; INVOLVED IN: biological_process unknown; LOCATED IN: chloroplast thylakoid membrane, chloroplast, chloroplast envelope; EXPRESSED IN: 24 plant structures; EXPRESSED DURING: 13 growth stages; Has 30201 Blast hits to 17322 proteins in 780 species: Archae - 12; Bacteria - 1396; Metazoa - 17338; Fungi - 3422; Plants - 5037; Viruses - 0; Oth…	39 kDa	0	0	0	2	1	3	0	0	0	2	1	3	0	0	0	2	1	3	0	0	0	0.00012	0.0001	0.11
AT3G08030	| Protein of unknown function, DUF642 | chr3:2564191-2565819 FORWARD LENGTH=365	39 kDa	0	0	0	1	1	3	0	0	0	1	1	3	0	0	0	1	2	3	0	0	0	5.9e-05	0.0001	0.082
ATCG00160	RPS2 | ribosomal protein S2 | chrC:15013-15723 REVERSE LENGTH=236	27 kDa	0	0	1	2	2	9	0	0	1	2	2	9	0	0	1	2	2	14	0	0	0.042	0.00012	0.0001	0.33
AT4G18100	| Ribosomal protein L32e | chr4:10035715-10036475 REVERSE LENGTH=133	16 kDa	0	0	1	1	3	3	0	0	1	1	3	6	0	0	1	1	6	8	0	0	0.098	5.9e-05	0.0004	0.36
AT2G09990	| Ribosomal protein S5 domain 2-like superfamily protein | chr2:3781442-3781882 FORWARD LENGTH=146	17 kDa	0	0	1	4	8	5	0	0	1	5	6	7	0	0	2	6	8	13	0	0	0.062	0.00035	0.0005	0.34
AT1G07320	RPL4 | ribosomal protein L4 | chr1:2249190-2250189 FORWARD LENGTH=282	31 kDa	0	0	1	7	1	5	0	0	1	9	1	5	0	0	1	9	1	6	0	0	0.032	0.00053	0.0001	0.11
AT5G09510	| Ribosomal protein S19 family protein | chr5:2955698-2956554 REVERSE LENGTH=152	17 kDa	0	0	1	1	1	2	0	0	2	2	1	5	0	0	3	2	1	8	0	0	0.17	0.00012	0.0001	0.26
AT2G20450	| Ribosomal protein L14 | chr2:8813923-8815071 FORWARD LENGTH=134	16 kDa	0	0	1	1	2	2	0	0	2	1	2	3	0	0	2	1	2	4	0	0	0.13	5.9e-05	0.0001	0.19
AT3G25520	ATL5, PGY3, OLI5, RPL5A | ribosomal protein L5 | chr3:9269573-9271327 REVERSE LENGTH=301	34 kDa	0	0	1	1	10	2	0	0	3	1	8	8	0	0	6	1	16	11	0	0	0.12	5.9e-05	0.001	0.26
ATCG00900	RPS7.1, RPS7 | Ribosomal protein S7p/S5e family protein | chrC:97478-97945 REVERSE LENGTH=155	17 kDa	0	0	2	5	4	4	0	0	2	7	4	4	0	0	2	7	4	5	0	0	0.18	0.00041	0.0003	0.3
ATCG00830	RPL2.1 | ribosomal protein L2 | chrC:84337-85843 REVERSE LENGTH=274	30 kDa	0	0	2	2	4	6	0	0	2	2	4	6	0	0	4	2	4	13	0	0	0.12	0.00012	0.0003	0.29
AT3G43980	| Ribosomal protein S14p/S29e family protein | chr3:15778555-15779235 REVERSE LENGTH=56	6 kDa	0	0	2	2	1	2	0	0	2	2	1	2	0	0	4	2	1	6	0	0	0.38	0.00012	0.0001	0.38
AT3G54210	| Ribosomal protein L17 family protein | chr3:20067672-20068385 REVERSE LENGTH=211	23 kDa	0	0	3	1	2	1	0	0	3	1	2	1	0	0	3	1	2	1	0	0	0.14	5.9e-05	0.0001	0.043
AT3G46740	TOC75-III, MAR1 | translocon at the outer envelope membrane of chloroplasts 75-III | chr3:17216104-17219296 REVERSE LENGTH=818	89 kDa	0	0	4	3	19	18	0	0	4	3	14	18	0	0	5	3	25	27	0	0	0.065	0.00018	0.0015	0.28
AT2G31610	| Ribosomal protein S3 family protein | chr2:13450384-13451669 FORWARD LENGTH=250	28 kDa	0	0	6	1	2	7	0	0	6	1	1	7	0	0	7	1	2	11	0	0	0.26	5.9e-05	0.0001	0.24
AT2G39730	RCA | rubisco activase | chr2:16570951-16573345 REVERSE LENGTH=474	52 kDa	0	0	8	1	2	17	0	0	8	2	1	17	0	0	8	2	2	30	0	0	0.18	0.00012	0.0001	0.4
AT5G30510	RPS1, ARRPS1 | ribosomal protein S1 | chr5:11619262-11621223 REVERSE LENGTH=416	45 kDa	8	0	0	17	12	9	9	0	0	22	10	9	9	0	0	23	14	12	0.00064	0	0	0.0014	0.0009	0.22
AT1G06950	ATTIC110, TIC110 | translocon at the inner envelope membrane of chloroplasts 110 | chr1:2130303-2135563 REVERSE LENGTH=1016	112 kDa	5	0	0	23	17	8	5	0	0	26	14	8	5	0	0	26	18	11	0.00036	0	0	0.0015	0.0011	0.1
AT4G01310	| Ribosomal L5P family protein | chr4:544166-545480 REVERSE LENGTH=262	28 kDa	5	0	0	9	11	7	5	0	0	10	9	7	5	0	0	12	13	8	0.00036	0	0	0.00071	0.0008	0.3
AT1G48350	| Ribosomal L18p/L5e family protein | chr1:17867269-17868215 FORWARD LENGTH=170	19 kDa	3	0	0	5	3	6	3	0	0	5	3	6	3	0	0	5	3	17	0.00021	0	0	0.00029	0.0002	0.38
AT5G23060	CaS | calcium sensing receptor | chr5:7736760-7738412 REVERSE LENGTH=387	41 kDa	6	0	0	15	15	6	8	0	0	23	12	6	8	0	0	24	16	8	0.00057	0	0	0.0014	0.001	0.16
AT5G08670	| ATP synthase alpha/beta family protein | chr5:2818395-2821149 REVERSE LENGTH=556	60 kDa	7	0	0	12	1	5	9	0	0	14	1	6	9	0	0	15	1	7	0.00064	0	0	0.00088	0.0001	0.11
AT5G23890	| LOCATED IN: mitochondrion, chloroplast thylakoid membrane, chloroplast, plastid, chloroplast envelope; EXPRESSED IN: 24 plant structures; EXPRESSED DURING: 14 growth stages; CONTAINS InterPro DOMAIN/s: S-layer homology domain (InterPro:IPR001119); BEST Arabidopsis thaliana protein match is: unknown protein (TAIR:AT5G52410.2); Has 1807 Blast hits to 1807 proteins in 277 species: Archae - 0; Bact…	104 kDa	1	0	0	1	2	4	1	0	0	1	2	4	1	0	0	1	2	4	7.1e-05	0	0	5.9e-05	0.0001	0
AT5G40770	ATPHB3, PHB3 | prohibitin 3 | chr5:16315589-16316621 REVERSE LENGTH=277	30 kDa	2	0	0	4	7	4	3	0	0	5	6	4	3	0	0	5	9	4	0.00021	0	0	0.00029	0.0006	0.16
AT3G04840	| Ribosomal protein S3Ae | chr3:1329751-1331418 FORWARD LENGTH=262	30 kDa	2	0	0	6	8	4	2	0	1	7	7	7	2	0	1	7	10	13	0.00014	0	0.038	0.00041	0.0006	0.28
AT4G25080	CHLM | magnesium-protoporphyrin IX methyltransferase | chr4:12877015-12878128 FORWARD LENGTH=312	34 kDa	3	0	0	7	3	4	3	0	0	7	3	4	3	0	0	7	3	4	0.00021	0	0	0.00041	0.0002	0.15
AT5G20010	RAN-1, RAN1, ATRAN1 | RAS-related nuclear protein-1 | chr5:6760364-6761747 FORWARD LENGTH=221	25 kDa	1	0	0	4	4	3	1	0	0	4	4	3	1	0	0	4	4	4	7.1e-05	0	0	0.00024	0.0003	0.13
AT2G28900	OEP16, ATOEP16-L, ATOEP16-1, OEP16-1 | outer plastid envelope protein 16-1 | chr2:12414423-12415459 REVERSE LENGTH=148	15 kDa	1	0	0	2	1	3	1	0	0	2	1	3	1	0	0	2	1	3	7.1e-05	0	0	0.00012	0.0001	0.17
AT4G30010	| unknown protein; FUNCTIONS IN: molecular_function unknown; INVOLVED IN: biological_process unknown; LOCATED IN: mitochondrion, plastid; EXPRESSED IN: 26 plant structures; EXPRESSED DURING: 15 growth stages; Has 39 Blast hits to 39 proteins in 18 species: Archae - 0; Bacteria - 0; Metazoa - 0; Fungi - 0; Plants - 39; Viruses - 0; Other Eukaryotes - 0 (source: NCBI BLink). | chr4:14672947-1467321…	10 kDa	2	0	0	4	2	3	2	0	0	4	2	3	2	0	0	4	2	4	0.00014	0	0	0.00024	0.0001	0.29
AT5G13510	| Ribosomal protein L10 family protein | chr5:4341294-4341956 FORWARD LENGTH=220	25 kDa	3	0	0	6	1	3	3	0	0	9	1	3	3	0	0	9	1	3	0.00021	0	0	0.00053	0.0001	0.12
AT3G47470	LHCA4, CAB4 | light-harvesting chlorophyll-protein complex I subunit A4 | chr3:17493622-17494773 REVERSE LENGTH=251	28 kDa	3	0	0	5	1	3	3	0	0	7	1	3	3	0	0	9	1	3	0.00021	0	0	0.00053	0.0001	0.1
AT1G55670	PSAG | photosystem I subunit G | chr1:20802874-20803356 REVERSE LENGTH=160	17 kDa	4	0	0	4	3	3	5	0	0	5	3	3	5	0	0	5	4	6	0.00036	0	0	0.00029	0.0003	0.17
AT3G63490	| Ribosomal protein L1p/L10e family | chr3:23444269-23446020 FORWARD LENGTH=346	38 kDa	5	0	0	9	9	3	5	0	0	11	7	3	5	0	0	11	9	7	0.00036	0	0	0.00065	0.0006	0.09
AT4G04640	ATPC1 | ATPase, F1 complex, gamma subunit protein | chr4:2350761-2351882 REVERSE LENGTH=373	41 kDa	6	0	0	10	2	3	11	0	0	17	2	3	11	0	0	19	3	5	0.00078	0	0	0.0011	0.0002	0.11
AT5G38410	| Ribulose bisphosphate carboxylase (small chain) family protein | chr5:15377501-15378306 REVERSE LENGTH=181	20 kDa	7	0	0	12	2	3	8	0	1	21	2	4	11	0	1	28	4	7	0.00078	0	0.044	0.0016	0.0003	0.25
AT3G56940	CRD1, CHL27, ACSF | dicarboxylate diiron protein, putative (Crd1) | chr3:21076594-21078269 FORWARD LENGTH=409	48 kDa	1	0	0	3	6	2	1	0	0	3	5	2	1	0	0	3	6	3	7.1e-05	0	0	0.00018	0.0004	0.049
AT3G47520	MDH | malate dehydrogenase | chr3:17513657-17514868 FORWARD LENGTH=403	42 kDa	1	0	0	4	1	2	1	0	0	4	1	2	1	0	0	5	1	2	7.1e-05	0	0	0.00029	0.0001	0.065
AT3G20000	TOM40 | translocase of the outer mitochondrial membrane 40 | chr3:6967685-6970247 FORWARD LENGTH=309	34 kDa	1	0	0	2	2	2	1	0	0	2	2	2	1	0	0	2	2	2	7.1e-05	0	0	0.00012	0.0001	0.052
AT3G15190	| chloroplast 30S ribosomal protein S20, putative | chr3:5116216-5117412 FORWARD LENGTH=202	22 kDa	1	0	0	1	6	2	1	0	0	1	6	2	1	0	0	1	9	2	7.1e-05	0	0	5.9e-05	0.0006	0.074
AT1G01080	| RNA-binding (RRM/RBD/RNP motifs) family protein | chr1:45503-46789 REVERSE LENGTH=293	33 kDa	1	0	0	3	2	2	1	0	0	3	2	2	1	0	0	3	2	2	7.1e-05	0	0	0.00018	0.0001	0.085
AT3G27160	GHS1 | Ribosomal protein S21 family protein | chr3:10017531-10018854 FORWARD LENGTH=183	21 kDa	1	0	0	1	2	2	2	0	0	2	2	2	2	0	0	2	2	2	0.00014	0	0	0.00012	0.0001	0.049
AT5G12470	| Protein of unknown function (DUF3411) | chr5:4044950-4047290 REVERSE LENGTH=386	41 kDa	2	0	0	2	1	2	2	0	0	2	1	2	2	0	0	2	1	2	0.00014	0	0	0.00012	0.0001	0.054
AT4G35250	| NAD(P)-binding Rossmann-fold superfamily protein | chr4:16771401-16773269 REVERSE LENGTH=395	44 kDa	2	0	0	7	3	2	2	0	0	8	3	2	2	0	0	8	3	2	0.00014	0	0	0.00047	0.0002	0.053
AT3G60750	| Transketolase | chr3:22454004-22456824 FORWARD LENGTH=741	80 kDa	2	0	0	6	2	2	2	0	0	6	2	2	2	0	0	6	2	3	0.00014	0	0	0.00035	0.0001	0.039
AT2G39800	P5CS1, ATP5CS | delta1-pyrroline-5-carboxylate synthase 1 | chr2:16598516-16602939 REVERSE LENGTH=717	78 kDa	2	0	0	11	3	2	2	0	0	11	3	2	2	0	0	11	3	2	0.00014	0	0	0.00065	0.0002	0.024
AT1G35720	ANNAT1, OXY5, ATOXY5 | annexin 1 | chr1:13225304-13226939 FORWARD LENGTH=317	36 kDa	3	0	0	7	1	2	3	0	0	7	1	2	3	0	0	7	1	2	0.00021	0	0	0.00041	0.0001	0.079
AT4G22890	PGR5-LIKE A | PGR5-LIKE A | chr4:12007157-12009175 FORWARD LENGTH=324	36 kDa	3	0	0	5	5	2	4	0	0	7	4	2	4	0	0	8	6	2	0.00028	0	0	0.00047	0.0004	0.043
AT3G45030	| Ribosomal protein S10p/S20e family protein | chr3:16471606-16472312 REVERSE LENGTH=124	14 kDa	3	0	0	4	2	2	4	0	0	6	1	4	4	0	0	6	2	7	0.00028	0	0	0.00035	0.0001	0.32
AT3G09500	| Ribosomal L29 family protein | chr3:2917047-2917895 FORWARD LENGTH=123	14 kDa	3	0	0	2	5	2	3	0	1	3	4	6	3	0	1	3	5	7	0.00021	0	0.098	0.00018	0.0003	0.34
ATCG00270	PSBD | photosystem II reaction center protein D | chrC:32711-33772 FORWARD LENGTH=353	40 kDa	4	0	0	6	1	2	5	0	0	8	1	2	6	0	0	9	2	2	0.00043	0	0	0.00053	0.0001	0.054
AT3G63160	| FUNCTIONS IN: molecular_function unknown; INVOLVED IN: biological_process unknown; LOCATED IN: chloroplast outer membrane, thylakoid, chloroplast thylakoid membrane, chloroplast, chloroplast envelope; EXPRESSED IN: 21 plant structures; EXPRESSED DURING: 13 growth stages; BEST Arabidopsis thaliana protein match is: outer envelope membrane protein 7 (TAIR:AT3G52420.1); Has 26 Blast hits to 26 pro…	7 kDa	4	0	0	4	4	2	5	0	0	4	3	2	6	0	0	4	4	2	0.00043	0	0	0.00024	0.0003	0.36
AT1G56070	LOS1 | Ribosomal protein S5/Elongation factor G/III/V family protein | chr1:20968245-20971077 REVERSE LENGTH=843	94 kDa	4	0	0	10	6	2	5	0	0	11	6	3	5	0	0	11	6	3	0.00036	0	0	0.00065	0.0004	0.031
AT1G71500	| Rieske (2Fe-2S) domain-containing protein | chr1:26936084-26937331 FORWARD LENGTH=287	32 kDa	6	0	0	7	7	2	7	0	0	13	7	2	9	0	0	13	8	2	0.00064	0	0	0.00076	0.0005	0.11
AT2G30950	VAR2, FTSH2 | FtsH extracellular protease family | chr2:13174692-13177064 FORWARD LENGTH=695	74 kDa	11	0	0	14	10	2	12	0	1	17	8	5	12	0	1	18	11	5	0.00085	0	0.014	0.0011	0.0007	0.073
AT5G26742	emb1138 | DEAD box RNA helicase (RH3) | chr5:9285540-9288871 REVERSE LENGTH=747	81 kDa	1	0	0	7	13	1	1	0	0	8	13	10	1	0	0	8	18	13	7.1e-05	0	0	0.00047	0.0011	0.15
AT3G46040	RPS15AD | ribosomal protein S15A D | chr3:16914891-16915529 FORWARD LENGTH=130	15 kDa	1	0	0	1	1	1	1	0	1	1	1	5	1	0	1	1	1	10	7.1e-05	0	0.11	5.9e-05	0.0001	0.37
AT3G52580	| Ribosomal protein S11 family protein | chr3:19503324-19504701 FORWARD LENGTH=150	16 kDa	1	0	0	1	1	1	1	0	3	1	1	6	1	0	3	1	1	10	7.1e-05	0	0.24	5.9e-05	0.0001	0.41
AT3G52930	| Aldolase superfamily protein | chr3:19627383-19628874 REVERSE LENGTH=358	39 kDa	4	0	0	8	5	1	4	0	1	9	5	3	4	0	1	9	5	3	0.00028	0	0.039	0.00053	0.0003	0.067
AT5G50920	CLPC, ATHSP93-V, HSP93-V, DCA1, CLPC1 | CLPC homologue 1 | chr5:20715710-20719800 REVERSE LENGTH=929	103 kDa	23	0	0	29	12	1	27	0	0	38	11	5	29	0	0	40	13	5	0.0021	0	0	0.0024	0.0008	0
AT3G54890	LHCA1 | photosystem I light harvesting complex gene 1 | chr3:20339706-20340922 REVERSE LENGTH=241	26 kDa	0	1	0	2	2	3	0	1	0	3	2	3	0	1	0	3	3	6	0	0.0001	0	0.00018	0.0002	0.1
AT3G02080	| Ribosomal protein S19e family protein | chr3:364138-365161 REVERSE LENGTH=143	16 kDa	0	1	0	6	4	2	0	1	1	7	4	2	0	1	1	7	4	4	0	0.0001	0.063	0.00041	0.0003	0.12
AT1G08520	ALB1, ALB-1V, V157, PDE166, CHLD | ALBINA 1 | chr1:2696538-2700819 FORWARD LENGTH=760	83 kDa	0	0	0	4	5	0	0	0	0	5	5	0	0	0	0	5	5	0	0	0	0	0.00029	0.0003	0
AT1G09430	ACLA-3 | ATP-citrate lyase A-3 | chr1:3042135-3044978 FORWARD LENGTH=424	47 kDa	0	0	0	3	1	0	0	0	0	3	1	0	0	0	0	3	1	0	0	0	0	0.00018	0.0001	0
AT1G13440	GAPC-2, GAPC2 | glyceraldehyde-3-phosphate dehydrogenase C2 | chr1:4608465-4610494 REVERSE LENGTH=338	37 kDa	0	0	0	1	1	0	0	0	0	1	1	0	0	0	0	1	1	0	0	0	0	5.9e-05	0.0001	0
AT1G14345	| NAD(P)-linked oxidoreductase superfamily protein | chr1:4899176-4899766 FORWARD LENGTH=196	21 kDa	0	0	0	1	1	0	0	0	0	1	1	0	0	0	0	1	1	0	0	0	0	5.9e-05	0.0001	0
AT1G15980	NDF1, NDH48 | NDH-dependent cyclic electron flow 1 | chr1:5489314-5491199 FORWARD LENGTH=461	51 kDa	0	0	0	2	1	0	0	0	0	2	1	0	0	0	0	2	1	0	0	0	0	0.00012	0.0001	0
AT1G18500	MAML-4, IPMS1 | methylthioalkylmalate synthase-like 4 | chr1:6369347-6372861 FORWARD LENGTH=631	69 kDa	0	0	0	3	1	0	0	0	0	3	1	0	0	0	0	3	1	0	0	0	0	0.00018	0.0001	0
AT1G20696	HMGB3, NFD3, NFD03 | high mobility group B3 | chr1:7179825-7181174 FORWARD LENGTH=141	16 kDa	0	0	0	1	1	0	0	0	0	1	1	0	0	0	0	1	1	0	0	0	0	5.9e-05	0.0001	0
AT1G22410	| Class-II DAHP synthetase family protein | chr1:7912120-7914742 FORWARD LENGTH=527	58 kDa	0	0	0	1	3	0	0	0	0	2	3	0	0	0	0	2	3	0	0	0	0	0.00012	0.0002	0
AT1G27090	| glycine-rich protein | chr1:9404041-9406098 REVERSE LENGTH=420	46 kDa	0	0	0	1	1	0	0	0	0	1	1	0	0	0	0	1	1	0	0	0	0	5.9e-05	0.0001	0
AT1G34430	EMB3003 | 2-oxoacid dehydrogenases acyltransferase family protein | chr1:12588027-12590084 REVERSE LENGTH=465	48 kDa	0	0	0	4	1	0	0	0	0	4	1	0	0	0	0	4	1	0	0	0	0	0.00024	0.0001	0
AT1G48600	PMEAMT, AtPMEAMT | S-adenosyl-L-methionine-dependent methyltransferases superfamily protein | chr1:17966074-17969077 FORWARD LENGTH=491	56 kDa	0	0	0	8	1	0	0	0	0	8	1	0	0	0	0	8	1	0	0	0	0	0.00047	0.0001	0
AT1G56330	SAR1, ATSAR1, ATSARA1B, ATSAR1B, SAR1B | secretion-associated RAS 1B | chr1:21086845-21088478 REVERSE LENGTH=193	22 kDa	0	0	0	4	3	0	0	0	0	5	3	0	0	0	0	5	3	0	0	0	0	0.00029	0.0002	0
AT1G63680	ATMURE, PDE316, MURE | acid-amino acid ligases;ligases;ATP binding;ATP binding;ligases | chr1:23614461-23617247 FORWARD LENGTH=772	86 kDa	0	0	0	1	2	0	0	0	0	1	2	0	0	0	0	1	2	0	0	0	0	5.9e-05	0.0001	0
AT1G69200	FLN2 | fructokinase-like 2 | chr1:26016018-26018365 FORWARD LENGTH=616	69 kDa	0	0	0	1	1	0	0	0	0	2	1	0	0	0	0	2	1	0	0	0	0	0.00012	0.0001	0
AT1G72610	GLP1, ATGER1, GER1 | germin-like protein 1 | chr1:27339302-27339928 REVERSE LENGTH=208	22 kDa	0	0	0	1	1	0	0	0	0	2	1	0	0	0	0	3	1	0	0	0	0	0.00018	0.0001	0
AT2G19480	NFA02, NFA2, NAP1;2 | nucleosome assembly protein 1;2 | chr2:8438601-8441040 FORWARD LENGTH=379	44 kDa	0	0	0	5	4	0	0	0	0	6	3	0	0	0	0	6	4	0	0	0	0	0.00035	0.0003	0
AT2G20140	| AAA-type ATPase family protein | chr2:8692736-8694837 FORWARD LENGTH=443	49 kDa	0	0	0	3	3	0	0	0	0	3	3	0	0	0	0	3	3	0	0	0	0	0.00018	0.0002	0
AT2G30170	| Protein phosphatase 2C family protein | chr2:12879802-12881474 REVERSE LENGTH=298	32 kDa	0	0	0	1	1	0	0	0	0	1	1	0	0	0	0	1	1	0	0	0	0	5.9e-05	0.0001	0
AT2G31810	| ACT domain-containing small subunit of acetolactate synthase protein | chr2:13524271-13528246 FORWARD LENGTH=491	54 kDa	0	0	0	4	1	0	0	0	0	4	1	0	0	0	0	4	1	0	0	0	0	0.00024	0.0001	0
AT2G33340	MAC3B | MOS4-associated complex 3B | chr2:14126584-14131000 REVERSE LENGTH=525	57 kDa	0	0	0	4	2	0	0	0	0	4	2	0	0	0	0	4	3	0	0	0	0	0.00024	0.0002	0
AT2G34970	| Trimeric LpxA-like enzyme | chr2:14746340-14748532 FORWARD LENGTH=730	82 kDa	0	0	0	1	1	0	0	0	0	1	1	0	0	0	0	1	1	0	0	0	0	5.9e-05	0.0001	0
AT2G42220	| Rhodanese/Cell cycle control phosphatase superfamily protein | chr2:17592105-17593305 FORWARD LENGTH=234	26 kDa	0	0	0	3	2	0	0	0	0	3	2	0	0	0	0	3	2	0	0	0	0	0.00018	0.0001	0
AT2G43630	| FUNCTIONS IN: molecular_function unknown; INVOLVED IN: biological_process unknown; LOCATED IN: chloroplast thylakoid membrane, chloroplast, nucleus, chloroplast envelope; EXPRESSED IN: 22 plant structures; EXPRESSED DURING: 13 growth stages; BEST Arabidopsis thaliana protein match is: glycine-rich protein (TAIR:AT3G59640.2); Has 67 Blast hits to 67 proteins in 20 species: Archae - 0; Bacteria -…	31 kDa	0	0	0	1	1	0	0	0	0	1	1	0	0	0	0	1	1	0	0	0	0	5.9e-05	0.0001	0
AT2G45060	| Uncharacterised conserved protein UCP022280 | chr2:18584674-18586688 REVERSE LENGTH=272	30 kDa	0	0	0	1	1	0	0	0	0	1	1	0	0	0	0	1	1	0	0	0	0	5.9e-05	0.0001	0
AT3G03710	RIF10, PNP | polyribonucleotide nucleotidyltransferase, putative | chr3:919542-924906 FORWARD LENGTH=922	100 kDa	0	0	0	5	3	0	0	0	0	6	3	0	0	0	0	6	3	0	0	0	0	0.00035	0.0002	0
AT3G05530	RPT5A, ATS6A.2 | regulatory particle triple-A ATPase 5A | chr3:1603540-1605993 FORWARD LENGTH=424	47 kDa	0	0	0	4	1	0	0	0	0	4	1	0	0	0	0	4	1	0	0	0	0	0.00024	0.0001	0
AT3G11200	AL2 | alfin-like 2 | chr3:3508387-3510418 REVERSE LENGTH=246	28 kDa	0	0	0	1	1	0	0	0	0	1	1	0	0	0	0	1	1	0	0	0	0	5.9e-05	0.0001	0
AT3G14310	ATPME3, PME3 | pectin methylesterase 3 | chr3:4772214-4775095 REVERSE LENGTH=592	64 kDa	0	0	0	1	2	0	0	0	0	1	1	0	0	0	0	1	2	0	0	0	0	5.9e-05	0.0001	0
AT3G15730	PLDALPHA1, PLD | phospholipase D alpha 1 | chr3:5330835-5333474 FORWARD LENGTH=810	92 kDa	0	0	0	2	2	0	0	0	0	2	2	0	0	0	0	2	2	0	0	0	0	0.00012	0.0001	0
AT3G18190	| TCP-1/cpn60 chaperonin family protein | chr3:6232226-6233836 FORWARD LENGTH=536	58 kDa	0	0	0	2	1	0	0	0	0	2	1	0	0	0	0	2	1	0	0	0	0	0.00012	0.0001	0
AT3G20050	ATTCP-1, TCP-1 | T-complex protein 1 alpha subunit | chr3:6998544-7002266 REVERSE LENGTH=545	59 kDa	0	0	0	3	1	0	0	0	0	3	1	0	0	0	0	3	1	0	0	0	0	0.00018	0.0001	0
AT3G44110	ATJ3, ATJ | DNAJ homologue 3 | chr3:15869115-15871059 REVERSE LENGTH=420	46 kDa	0	0	0	2	2	0	0	0	0	2	2	0	0	0	0	2	2	0	0	0	0	0.00012	0.0001	0
AT3G53420	PIP2A, PIP2, PIP2;1 | plasma membrane intrinsic protein 2A | chr3:19803906-19805454 REVERSE LENGTH=287	30 kDa	0	0	0	3	1	0	0	0	0	5	1	0	0	0	0	5	1	0	0	0	0	0.00029	0.0001	0
AT3G59780	| Rhodanese/Cell cycle control phosphatase superfamily protein | chr3:22086906-22090324 FORWARD LENGTH=686	74 kDa	0	0	0	7	2	0	0	0	0	7	2	0	0	0	0	7	2	0	0	0	0	0.00041	0.0001	0
AT3G60190	ADL4, ADLP2, EDR3, DRP1E, ADL1E, DL1E | DYNAMIN-like 1E | chr3:22244367-22247651 REVERSE LENGTH=624	70 kDa	0	0	0	3	3	0	0	0	0	3	3	0	0	0	0	3	3	0	0	0	0	0.00018	0.0002	0
AT3G60820	PBF1 | N-terminal nucleophile aminohydrolases (Ntn hydrolases) superfamily protein | chr3:22472038-22473809 REVERSE LENGTH=223	25 kDa	0	0	0	2	1	0	0	0	0	2	1	0	0	0	0	2	1	0	0	0	0	0.00012	0.0001	0
AT4G12800	PSAL | photosystem I subunit l | chr4:7521469-7522493 FORWARD LENGTH=219	23 kDa	0	0	0	1	3	0	0	0	0	1	3	0	0	0	0	1	3	0	0	0	0	5.9e-05	0.0002	0
AT4G15560	CLA1, DEF, CLA, DXS, DXPS2 | Deoxyxylulose-5-phosphate synthase | chr4:8884218-8887254 FORWARD LENGTH=717	77 kDa	0	0	0	1	1	0	0	0	0	1	1	0	0	0	0	1	1	0	0	0	0	5.9e-05	0.0001	0
AT4G22670	AtHip1, HIP1, TPR11 | HSP70-interacting protein 1 | chr4:11918236-11920671 FORWARD LENGTH=441	47 kDa	0	0	0	1	1	0	0	0	0	1	1	0	0	0	0	1	1	0	0	0	0	5.9e-05	0.0001	0
AT4G23100	RML1, PAD2, GSH1, CAD2, ATECS1, GSHA | glutamate-cysteine ligase | chr4:12103458-12106751 REVERSE LENGTH=522	59 kDa	0	0	0	1	1	0	0	0	0	1	1	0	0	0	0	1	1	0	0	0	0	5.9e-05	0.0001	0
AT4G26780	AR192 | Co-chaperone GrpE family protein | chr4:13485066-13486560 REVERSE LENGTH=327	36 kDa	0	0	0	1	1	0	0	0	0	1	1	0	0	0	0	1	1	0	0	0	0	5.9e-05	0.0001	0
AT4G27700	| Rhodanese/Cell cycle control phosphatase superfamily protein | chr4:13826541-13827673 REVERSE LENGTH=224	25 kDa	0	0	0	2	1	0	0	0	0	2	1	0	0	0	0	3	1	0	0	0	0	0.00018	0.0001	0
AT4G32470	| Cytochrome bd ubiquinol oxidase, 14kDa subunit | chr4:15669641-15671095 REVERSE LENGTH=122	15 kDa	0	0	0	1	1	0	0	0	0	1	1	0	0	0	0	1	1	0	0	0	0	5.9e-05	0.0001	0
AT4G34090	| unknown protein; FUNCTIONS IN: molecular_function unknown; INVOLVED IN: biological_process unknown; LOCATED IN: chloroplast; EXPRESSED IN: 22 plant structures; EXPRESSED DURING: 13 growth stages; BEST Arabidopsis thaliana protein match is: unknown protein (TAIR:AT2G23370.1); Has 75 Blast hits to 73 proteins in 21 species: Archae - 0; Bacteria - 0; Metazoa - 0; Fungi - 0; Plants - 67; Viruses - …	37 kDa	0	0	0	4	3	0	0	0	0	4	3	0	0	0	0	4	4	0	0	0	0	0.00024	0.0003	0
AT5G02940	| ion channel POLLUX-like protein, putative (DUF1012) | chr5:684671-689674 REVERSE LENGTH=813	92 kDa	0	0	0	3	1	0	0	0	0	3	1	0	0	0	0	3	1	0	0	0	0	0.00018	0.0001	0
AT5G07350	Tudor1, AtTudor1, TSN1 | TUDOR-SN protein 1 | chr5:2320344-2324892 REVERSE LENGTH=991	108 kDa	0	0	0	1	3	0	0	0	0	1	3	0	0	0	0	1	3	0	0	0	0	5.9e-05	0.0002	0
AT5G08610	| P-loop containing nucleoside triphosphate hydrolases superfamily protein | chr5:2790341-2794059 FORWARD LENGTH=850	94 kDa	0	0	0	1	2	0	0	0	0	1	2	0	0	0	0	1	2	0	0	0	0	5.9e-05	0.0001	0
AT5G10360	EMB3010, RPS6B | Ribosomal protein S6e | chr5:3258734-3260142 REVERSE LENGTH=249	28 kDa	0	0	1	1	2	6	0	0	4	1	1	15	0	0	4	1	2	25	0	0	0.21	5.9e-05	0.0001	0.37
AT5G13650	| elongation factor family protein | chr5:4397821-4402364 FORWARD LENGTH=675	74 kDa	0	0	0	6	4	0	0	0	0	7	4	0	0	0	0	7	4	0	0	0	0	0.00041	0.0003	0
AT5G19220	ADG2, APL1 | ADP glucose pyrophosphorylase large subunit 1 | chr5:6463931-6466775 REVERSE LENGTH=522	58 kDa	0	0	0	6	1	0	0	0	0	7	1	0	0	0	0	7	1	0	0	0	0	0.00041	0.0001	0
AT5G19770	TUA3 | tubulin alpha-3 | chr5:6682761-6684474 REVERSE LENGTH=450	50 kDa	0	0	0	4	1	0	0	0	0	8	1	0	0	0	0	8	1	0	0	0	0	0.00047	0.0001	0
AT5G27640	TIF3B1, EIF3B, ATEIF3B-1, EIF3B-1, ATTIF3B1 | translation initiation factor 3B1 | chr5:9781207-9784759 REVERSE LENGTH=712	82 kDa	0	0	0	2	1	0	0	0	0	2	1	0	0	0	0	2	1	0	0	0	0	0.00012	0.0001	0
AT5G28500	| rubisco accumulation factor-like protein | chr5:10477810-10478945 FORWARD LENGTH=269	30 kDa	0	0	0	1	1	0	0	0	0	2	1	0	0	0	0	2	1	0	0	0	0	0.00012	0.0001	0
AT5G35790	G6PD1 | glucose-6-phosphate dehydrogenase 1 | chr5:13956879-13959686 REVERSE LENGTH=576	65 kDa	0	0	0	4	2	0	0	0	0	4	2	0	0	0	0	4	2	0	0	0	0	0.00024	0.0001	0
AT5G46290	KASI, KAS1 | 3-ketoacyl-acyl carrier protein synthase I | chr5:18774439-18776629 REVERSE LENGTH=473	50 kDa	0	0	0	6	3	0	0	0	0	7	3	0	0	0	0	7	3	0	0	0	0	0.00041	0.0002	0
AT5G52920	PKP1, PKP-BETA1, PKP2 | plastidic pyruvate kinase beta subunit 1 | chr5:21463680-21466612 FORWARD LENGTH=579	64 kDa	0	0	0	2	1	0	0	0	0	2	1	0	0	0	0	2	1	0	0	0	0	0.00012	0.0001	0
AT5G58140	PHOT2, NPL1 | phototropin 2 | chr5:23524771-23529993 FORWARD LENGTH=915	102 kDa	0	0	0	4	1	0	0	0	0	4	1	0	0	0	0	4	1	0	0	0	0	0.00024	0.0001	0
AT5G61410	RPE, EMB2728 | D-ribulose-5-phosphate-3-epimerase | chr5:24684085-24685836 REVERSE LENGTH=281	30 kDa	0	0	0	5	1	0	0	0	0	5	1	0	0	0	0	5	1	0	0	0	0	0.00029	0.0001	0
AT5G66120	| 3-dehydroquinate synthase, putative | chr5:26431516-26433649 REVERSE LENGTH=442	48 kDa	0	0	0	2	1	0	0	0	0	2	1	0	0	0	0	2	1	0	0	0	0	0.00012	0.0001	0
ATCG00500	ACCD | acetyl-CoA carboxylase carboxyl transferase subunit beta | chrC:57075-58541 FORWARD LENGTH=488	56 kDa	0	0	0	4	3	0	0	0	0	4	3	0	0	0	0	4	5	0	0	0	0	0.00024	0.0003	0
ATCG00730	PETD | photosynthetic electron transfer D | chrC:76481-77672 FORWARD LENGTH=160	17 kDa	0	0	0	2	1	0	0	0	0	2	1	0	0	0	0	2	2	0	0	0	0	0.00012	0.0001	0
ATCG00820	RPS19 | ribosomal protein S19 | chrC:84005-84283 REVERSE LENGTH=92	11 kDa	0	0	0	1	3	0	0	0	0	1	3	0	0	0	0	1	3	0	0	0	0	5.9e-05	0.0002	0
AT4G13940	HOG1, EMB1395, SAHH1, MEE58, ATSAHH1 | S-adenosyl-L-homocysteine hydrolase | chr4:8054931-8056676 FORWARD LENGTH=485	53 kDa	0	0	0	0	5	6	0	0	0	0	5	6	0	0	0	0	7	6	0	0	0	0	0.0004	0.11
AT3G44890	RPL9 | ribosomal protein L9 | chr3:16386505-16387963 FORWARD LENGTH=197	22 kDa	0	0	0	0	1	5	0	0	0	0	1	5	0	0	0	0	1	5	0	0	0	0	0.0001	0.21
AT5G46800	BOU | Mitochondrial substrate carrier family protein | chr5:18988779-18989810 REVERSE LENGTH=300	31 kDa	0	0	0	0	5	5	0	0	0	0	4	5	0	0	0	0	5	5	0	0	0	0	0.0003	0.17
AT5G63420	emb2746 | RNA-metabolising metallo-beta-lactamase family protein | chr5:25400515-25405807 FORWARD LENGTH=911	101 kDa	0	0	0	0	1	5	0	0	0	0	1	5	0	0	0	0	1	6	0	0	0	0	0.0001	0.061
AT1G49240	ACT8 | actin 8 | chr1:18216539-18217947 FORWARD LENGTH=377	42 kDa	0	0	0	0	5	4	0	0	1	0	4	9	0	0	1	0	7	17	0	0	0.027	0	0.0004	0.26
AT1G62390	Phox2 | Octicosapeptide/Phox/Bem1p (PB1) domain-containing protein / tetratricopeptide repeat (TPR)-containing protein | chr1:23084632-23086887 REVERSE LENGTH=751	83 kDa	0	0	0	0	2	4	0	0	0	0	2	4	0	0	0	0	2	4	0	0	0	0	0.0001	0.064
AT3G51050	| FG-GAP repeat-containing protein | chr3:18954023-18957698 FORWARD LENGTH=698	78 kDa	0	0	0	0	1	4	0	0	0	0	1	4	0	0	0	0	1	5	0	0	0	0	0.0001	0.063
AT1G03860	ATPHB2, PHB2 | prohibitin 2 | chr1:979611-981157 REVERSE LENGTH=286	32 kDa	0	0	0	0	1	3	0	0	0	0	1	6	0	0	0	0	1	10	0	0	0	0	0.0001	0.26
AT1G15690	AVP1, ATAVP3, AVP-3, AtVHP1;1 | Inorganic H pyrophosphatase family protein | chr1:5399115-5402185 FORWARD LENGTH=770	81 kDa	0	0	0	0	1	3	0	0	0	0	1	3	0	0	0	0	1	3	0	0	0	0	0.0001	0.045
AT1G57720	| Translation elongation factor EF1B, gamma chain | chr1:21377873-21380114 FORWARD LENGTH=413	46 kDa	0	0	0	0	6	3	0	0	0	0	6	3	0	0	0	0	8	3	0	0	0	0	0.0005	0.077
AT1G61520	LHCA3 | photosystem I light harvesting complex gene 3 | chr1:22700152-22701149 FORWARD LENGTH=273	29 kDa	0	0	0	0	3	3	0	0	0	0	2	3	0	0	0	0	3	4	0	0	0	0	0.0002	0.11
AT1G63000	NRS/ER, UER1 | nucleotide-rhamnose synthase/epimerase-reductase | chr1:23342510-23343859 FORWARD LENGTH=301	34 kDa	0	0	0	0	1	3	0	0	0	0	1	3	0	0	0	0	1	3	0	0	0	0	0.0001	0.096
AT1G79850	RPS17, CS17, PRPS17 | ribosomal protein S17 | chr1:30041473-30041922 REVERSE LENGTH=149	16 kDa	0	0	0	0	2	3	0	0	0	0	2	3	0	0	0	0	2	3	0	0	0	0	0.0001	0.13
AT2G16640	ATTOC132, TOC132 | multimeric translocon complex in the outer envelope membrane 132 | chr2:7211489-7215109 REVERSE LENGTH=1206	132 kDa	0	0	0	0	3	3	0	0	0	0	3	5	0	0	0	0	3	6	0	0	0	0	0.0002	0.046
AT4G36130	| Ribosomal protein L2 family | chr4:17097613-17098656 FORWARD LENGTH=258	28 kDa	0	0	0	0	1	3	0	0	2	0	1	10	0	0	6	0	1	28	0	0	0.089	0	0.0001	0.5
AT5G02960	| Ribosomal protein S12/S23 family protein | chr5:693280-694396 REVERSE LENGTH=142	16 kDa	0	0	0	0	4	3	0	0	0	0	3	3	0	0	0	0	4	4	0	0	0	0	0.0003	0.21
AT5G27850	| Ribosomal protein L18e/L15 superfamily protein | chr5:9873169-9874297 FORWARD LENGTH=187	21 kDa	0	0	0	0	4	3	0	0	3	0	3	8	0	0	3	0	4	9	0	0	0.15	0	0.0003	0.4
AT5G51570	| SPFH/Band 7/PHB domain-containing membrane-associated protein family | chr5:20949511-20951234 FORWARD LENGTH=292	32 kDa	0	0	0	0	1	3	0	0	0	0	1	3	0	0	0	0	1	3	0	0	0	0	0.0001	0.13
ATCG00750	RPS11 | ribosomal protein S11 | chrC:78960-79376 REVERSE LENGTH=138	15 kDa	0	0	0	0	6	3	0	0	0	0	4	3	0	0	0	0	7	9	0	0	0	0	0.0004	0.18
AT1G01300	| Eukaryotic aspartyl protease family protein | chr1:117065-118522 FORWARD LENGTH=485	52 kDa	0	0	0	0	1	2	0	0	0	0	1	2	0	0	0	0	1	2	0	0	0	0	0.0001	0.033
AT1G04270	RPS15 | cytosolic ribosomal protein S15 | chr1:1141852-1142960 REVERSE LENGTH=152	17 kDa	0	0	0	0	5	2	0	0	1	0	5	5	0	0	1	0	7	11	0	0	0.092	0	0.0004	0.26
AT1G44575	NPQ4, PSBS | Chlorophyll A-B binding family protein | chr1:16871768-16873194 FORWARD LENGTH=265	28 kDa	0	0	0	0	3	2	0	0	0	0	2	2	0	0	0	0	3	2	0	0	0	0	0.0002	0.049
AT1G47128	RD21, RD21A | Granulin repeat cysteine protease family protein | chr1:17283139-17285609 REVERSE LENGTH=462	51 kDa	0	0	0	0	2	2	0	0	0	0	1	2	0	0	0	0	2	2	0	0	0	0	0.0001	0.056
AT1G76010	| Alba DNA/RNA-binding protein | chr1:28528505-28530488 REVERSE LENGTH=350	37 kDa	0	0	0	0	1	2	0	0	0	0	1	2	0	0	0	0	1	2	0	0	0	0	0.0001	0.057
AT2G39390	| Ribosomal L29 family protein | chr2:16450803-16451762 REVERSE LENGTH=123	14 kDa	0	0	0	0	1	2	0	0	0	0	1	5	0	0	0	0	1	5	0	0	0	0	0.0001	0.24
AT3G18740	| Ribosomal protein L7Ae/L30e/S12e/Gadd45 family protein | chr3:6453437-6453870 FORWARD LENGTH=112	12 kDa	0	0	0	0	1	2	0	0	1	0	1	5	0	0	1	0	1	5	0	0	0.08	0	0.0001	0.54
AT3G62530	| ARM repeat superfamily protein | chr3:23132219-23133121 FORWARD LENGTH=221	25 kDa	0	0	0	0	6	2	0	0	0	0	5	2	0	0	0	0	6	4	0	0	0	0	0.0004	0
AT3G63410	APG1, VTE3, IEP37, E37 | S-adenosyl-L-methionine-dependent methyltransferases superfamily protein | chr3:23415816-23417002 REVERSE LENGTH=338	38 kDa	0	0	0	0	1	2	0	0	0	0	1	2	0	0	0	0	2	3	0	0	0	0	0.0001	0.068
AT4G28080	| Tetratricopeptide repeat (TPR)-like superfamily protein | chr4:13948993-13957840 REVERSE LENGTH=1819	199 kDa	0	0	0	0	3	2	0	0	0	0	3	2	0	0	0	0	3	2	0	0	0	0	0.0002	0.014
AT4G39960	| Molecular chaperone Hsp40/DnaJ family protein | chr4:18534194-18536320 FORWARD LENGTH=447	48 kDa	0	0	0	0	1	2	0	0	0	0	1	2	0	0	0	0	1	2	0	0	0	0	0.0001	0.051
AT5G15090	VDAC3, ATVDAC3 | voltage dependent anion channel 3 | chr5:4889641-4891389 REVERSE LENGTH=274	29 kDa	0	0	0	0	1	2	0	0	0	0	1	3	0	0	0	0	1	3	0	0	0	0	0.0001	0.15
AT5G16130	| Ribosomal protein S7e family protein | chr5:5268984-5269912 FORWARD LENGTH=190	22 kDa	0	0	0	0	5	2	0	0	1	0	4	3	0	0	1	0	5	3	0	0	0.047	0	0.0003	0.21
AT5G46430	| Ribosomal protein L32e | chr5:18833429-18834409 FORWARD LENGTH=133	15 kDa	0	0	0	0	1	2	0	0	0	0	1	5	0	0	0	0	1	7	0	0	0	0	0.0001	0.35
AT5G62740	HIR1, ATHIR1 | SPFH/Band 7/PHB domain-containing membrane-associated protein family | chr5:25201320-25202535 FORWARD LENGTH=286	31 kDa	0	0	0	0	2	2	0	0	0	0	2	4	0	0	0	0	2	7	0	0	0	0	0.0001	0.14
ATCG00350	PSAA | Photosystem I, PsaA/PsaB protein | chrC:39605-41857 REVERSE LENGTH=750	83 kDa	0	0	0	0	1	2	0	0	0	0	1	2	0	0	0	0	1	2	0	0	0	0	0.0001	0.023
AT1G08360	| Ribosomal protein L1p/L10e family | chr1:2636231-2637694 FORWARD LENGTH=216	24 kDa	0	0	0	0	3	1	0	0	0	0	3	4	0	0	0	0	3	4	0	0	0	0	0.0002	0.19
AT1G09590	| Translation protein SH3-like family protein | chr1:3106549-3107606 FORWARD LENGTH=164	19 kDa	0	0	0	0	1	1	0	0	1	0	1	5	0	0	1	0	1	7	0	0	0.049	0	0.0001	0.21
AT3G16780	| Ribosomal protein L19e family protein | chr3:5708982-5710249 FORWARD LENGTH=209	24 kDa	0	0	0	0	1	1	0	0	0	0	1	3	0	0	0	0	1	8	0	0	0	0	0.0001	0.16
AT3G60770	| Ribosomal protein S13/S15 | chr3:22460525-22461656 REVERSE LENGTH=151	17 kDa	0	0	0	0	2	1	0	0	1	0	2	4	0	0	1	0	4	5	0	0	0.066	0	0.0003	0.26
AT3G62870	| Ribosomal protein L7Ae/L30e/S12e/Gadd45 family protein | chr3:23242862-23244273 REVERSE LENGTH=256	29 kDa	0	0	0	0	4	1	0	0	3	0	4	11	0	0	3	0	4	21	0	0	0.12	0	0.0003	0.39
AT5G28060	| Ribosomal protein S24e family protein | chr5:10069791-10070792 REVERSE LENGTH=133	15 kDa	0	0	0	0	1	1	0	0	0	0	1	2	0	0	0	0	1	2	0	0	0	0	0.0001	0.2
AT5G44340	TUB4 | tubulin beta chain 4 | chr5:17859442-17860994 REVERSE LENGTH=444	50 kDa	0	0	0	0	2	1	0	0	0	0	2	5	0	0	0	0	2	8	0	0	0	0	0.0001	0.13
AT5G56710	| Ribosomal protein L31e family protein | chr5:22944003-22944767 REVERSE LENGTH=119	14 kDa	0	0	0	0	3	1	0	0	1	0	3	2	0	0	1	0	3	3	0	0	0.067	0	0.0002	0.14
AT1G15930	| Ribosomal protein L7Ae/L30e/S12e/Gadd45 family protein | chr1:5471702-5472741 FORWARD LENGTH=144	15 kDa	0	0	0	1	0	2	0	0	0	1	0	2	0	0	0	1	0	2	0	0	0	5.9e-05	0	0.12
AT4G23630	BTI1, RTNLB1 | VIRB2-interacting protein 1 | chr4:12318070-12319574 FORWARD LENGTH=275	31 kDa	0	0	0	4	0	2	0	0	0	4	0	2	0	0	0	4	0	2	0	0	0	0.00024	0	0.11
AT5G10860	| Cystathionine beta-synthase (CBS) family protein | chr5:3429173-3430142 REVERSE LENGTH=206	23 kDa	0	0	0	1	0	2	0	0	0	1	0	2	0	0	0	1	0	2	0	0	0	5.9e-05	0	0.1
AT5G11450	| Mog1/PsbP/DUF1795-like photosystem II reaction center PsbP family protein | chr5:3654475-3656357 FORWARD LENGTH=297	33 kDa	0	0	0	3	0	2	0	0	0	4	0	2	0	0	0	4	0	2	0	0	0	0.00024	0	0.064
AT1G04410	| Lactate/malate dehydrogenase family protein | chr1:1189418-1191267 REVERSE LENGTH=332	36 kDa	0	0	0	1	0	1	0	0	0	1	0	2	0	0	0	1	0	2	0	0	0	5.9e-05	0	0.06
AT1G67430	| Ribosomal protein L22p/L17e family protein | chr1:25262209-25263627 FORWARD LENGTH=175	20 kDa	0	0	0	2	0	1	0	0	2	2	0	6	0	0	2	2	0	11	0	0	0.1	0.00012	0	0.26
AT3G52750	FTSZ2-2 | Tubulin/FtsZ family protein | chr3:19549841-19552435 REVERSE LENGTH=473	50 kDa	0	0	0	2	0	1	0	0	0	2	0	2	0	0	0	2	0	2	0	0	0	0.00012	0	0.07
AT5G47190	| Ribosomal protein L19 family protein | chr5:19164432-19166064 REVERSE LENGTH=229	25 kDa	0	0	0	2	0	1	0	0	0	2	0	3	0	0	0	2	0	6	0	0	0	0.00012	0	0.14

### Sheet: Table S3
Supplementary Table 3: List of TOC, TIC, and PDM proteins that may associate with CRL. Samples were enriched by IP and subsequently subjected to mass spectrometry and then analysed by Mascot database searches. Proteins identified from independent experiments were combined and shown. Proteins detected in at least one biological repeats of CRL-GFP, but not appear in GFP control were shown.
Accession Number	Identified Proteins		Exclusive unique peptide count						Total unique peptide count						Total spectrum count						Protein coverage
			GFP			CRL-GFP			GFP			CRL-GFP			GFP			CRL-GFP			GFP			CRL-GFP
		MW (kDa)	rep1	rep2	rep3	rep1	rep2	rep3	rep1	rep2	rep3	rep1	rep2	rep3	rep1	rep2	rep3	rep1	rep2	rep3	rep1	rep2	rep3	rep1	rep2	rep3
AT5G51020	CRL | crumpled leaf | chr5:20745560-20747165 REVERSE LENGTH=269	30 kDa	0	0	0	13	27	11	0	0	0	24	15	11	0	0	0	29	66	19	0	0	0	0.0017	0.0041	0.46
AT5G05000	TOC34, ATTOC34, OEP34 | translocon at the outer envelope membrane of chloroplasts 34 | chr5:1474262-1475772 REVERSE LENGTH=313	35 kDa	0	0	0	3	3	2	0	0	0	3	3	2	0	0	0	3	3	2	0	0	0	0.00018	0.00019	0.089
AT3G46740	TOC75-III, MAR1 | translocon at the outer envelope membrane of chloroplasts 75-III | chr3:17216104-17219296 REVERSE LENGTH=818	89 kDa	0	0	4	3	19	18	0	0	4	3	14	18	0	0	5	3	25	27	0	0	0.065	0.00018	0.0015	0.28
AT2G16640	ATTOC132, TOC132 | multimeric translocon complex in the outer envelope membrane 132 | chr2:7211489-7215109 REVERSE LENGTH=1206	132 kDa	0	0	0	0	3	3	0	0	0	0	3	5	0	0	0	0	3	6	0	0	0	0	0.0002	0.046
AT1G06950	TIC110, ATTIC110 | translocon at the inner envelope membrane of chloroplasts 110 | chr1:2130303-2135563 REVERSE LENGTH=1016	112 kDa	5	0	0	23	17	8	5	0	0	26	14	8	5	0	0	26	18	11	0.00036	0	0	0.0015	0.0011	0.1
AT5G19620	TOC75-V, EMB213, OEP80, ATOEP80, TOC75 | outer envelope protein of 80 kDa | chr5:6623323-6627641 FORWARD LENGTH=732	80 kDa	0	0	0	0	0	6	0	0	0	0	0	6	0	0	0	0	0	10	0	0	0	0	0	0.094
AT1G02280	TOC33, ATTOC33, PPI1 | translocon at the outer envelope membrane of chloroplasts 33 | chr1:448665-450246 REVERSE LENGTH=297	33 kDa	2	0	1	4	3	8	2	0	1	5	2	8	2	0	1	5	3	10	0.00014	0	0.034	0.00029	0.00019	0.28
AT4G02510	TOC159, TOC86, PPI2, TOC160, ATTOC159 | translocon at the outer envelope membrane of chloroplasts 159 | chr4:1104766-1109360 FORWARD LENGTH=1503	161 kDa	1	0	1	5	25	36	1	0	1	6	23	36	1	0	1	6	30	52	7.1e-05	0	0.006	0.00035	0.0019	0.33
AT3G16620	ATTOC120, TOC120 | translocon outer complex protein 120 | chr3:5658469-5661738 REVERSE LENGTH=1089	120 kDa	0	0	0	0	0	1	0	0	0	0	0	3	0	0	0	0	0	4	0	0	0	0	0	0.024
ATCG01130	TIC214, YCF1.2 | Ycf1 protein | chrC:123884-129244 REVERSE LENGTH=1786	214 kDa	0	0	0	0	0	12	0	0	0	0	0	12	0	0	0	0	0	12	0	0	0	0	0	0.064
AT5G01590	TIC56, TRANSLOCON AT THE INNER ENVELOPE MEMBRANE OF CHLOROPLASTS 56 | chr5:224249-226620 FORWARD LENGTH=527	56 kDa	0	0	0	0	0	3	0	0	0	0	0	3	0	0	0	0	0	4	0	0	0	0	0	0.053
AT5G55710	ATTIC20-V, TIC20-V, TRANSLOCON AT THE INNER ENVELOPE MEMBRANE OF CHLOROPLASTS 20-V | chr5:22554995-22555624 REVERSE LENGTH=209	24 kDa	0	0	0	0	1	0	0	0	0	0	1	0	0	0	0	0	2	0	0	0	0	0	0.0001	0
AT5G22640	TIC100, TRANSLOCON AT THE INNER ENVELOPE MEMBRANE OF CHLOROPLASTS 100, EMB1211, EMBRYO DEFECTIVE 1211 | chr5:7529423-7533641 FORWARD LENGTH=871	100 kDa	0	0	0	0	0	3	0	0	0	0	0	3	0	0	0	0	0	3	0	0	0	0	0	0.052
AT5G55280	FTSZ1-1, ATFTSZ1-1, CPFTSZ | homolog of bacterial cytokinesis Z-ring protein FTSZ 1-1 | chr5:22420740-22422527 REVERSE LENGTH=433	46 kDa	0	0	0	2	0	0	0	0	0	2	0	0	0	0	0	2	0	0	0	0	0	0.00012	0	0
AT3G52750	FTSZ2-2 | Tubulin/FtsZ family protein | chr3:19549841-19552435 REVERSE LENGTH=473	50 kDa	0	0	0	2	0	2	0	0	0	2	0	1	0	0	0	2	0	2	0	0	0	0.0001	0	0.07
AT2G36250	FTSZ2-1, ATFTSZ2-1 | Tubulin/FtsZ family protein | chr2:15197661-15199932 REVERSE LENGTH=478	51 kDa	2	0	0	11	3	1	2	0	0	8	3	0	2	0	0	11	4	1	0.0001	0	0	0.0007	0.0003	0.029
AT5G24020	MIND, ARC11, ATMIND1 | septum site-determining protein (MIND) | chr5:8116731-8117711 FORWARD LENGTH=326	36 kDa	0	0	0	1	0	0	0	0	0	1	0	0	0	0	0	1	0	0	0	0	0	0.0001	0	0

### Sheet: Table S4
ACCESSION NUMBERS	Protein IDs	iBAQ Intensity				Mean				SD				p value (t test)
		iBAQ WT	iBAQ m4gf	iBAQ m5gf	iBAQ m6gf	WT	tic236-4gf	tic236-5gf	tic236-6gf	WT	tic236-4gf	tic236-5gf	tic236-6gf	tic236-4gf	tic236-5gf	tic236-6gf
AT3G46740	TOC75-III	2.48044e+07	1.3476e+07	1.57996e+07	1.32183e+07	2.57049e+07	1.65965e+07	1.66602e+07	1.57047e+07	1.07012e+06	2.7042e+06	2.72447e+06	2.15622e+06	0.00559974	0.00587763	0.00197678
		2.68879e+07	1.80595e+07	1.44699e+07	1.68363e+07
		2.54223e+07	18254000	1.9711e+07	1.70596e+07
AT5G19620	OEP80	1.14606e+06	2.19956e+06	667835	1.25733e+06	1.34936e+06	1.98349e+06	479999	697983	244229	507979	282316	539544	0.123143	0.0156852	0.129495
		1.62027e+06	2.34772e+06	616819	180708
		1.28174e+06	1403200	155342	655908
AT4G02510	TOC159	6.43966e+06	6.18338e+06	3.36873e+06	5.07277e+06	7.21598e+06	6.65653e+06	5.71127e+06	4.80448e+06	2.22576e+06	1.4668e+06	2.0288e+06	721495	0.734613	0.435643	0.14879
		5.48236e+06	5.4847e+06	6.86247e+06	5.3534e+06
		9.72594e+06	8301500	6.90261e+06	3.98728e+06
AT1G02280	TOC33	1.07055e+07	0	8.22666e+06	1.22665e+07	1.05904e+07	6.01856e+06	9.64839e+06	7.91653e+06	586254	5.24812e+06	1.33885e+06	2.08138e+06	0.208118	0.326827	0.514753
		1.11105e+07	9.64058e+06	9.83336e+06	6.44477e+06
		9.95509e+06	8415100	1.08851e+07	9.38828e+06
AT5G05000	TOC34	4.17943e+06	6.04812e+06	2.89136e+06	0	7.21867e+06	4.18506e+06	4.36451e+06	2.5498e+06	4.50038e+06	1.36423e+06	1.30272e+06	2.20819e+06	0.426589	0.350869	0.182004
		1.23887e+07	5.14971e+06	5.36464e+06	3.8247e+06
		5.08786e+06	3220400	4.83753e+06	3.8247e+06
AT5G22640	TIC100	4.36519e+06	6.7639e+06	0	1.39899e+06	5.24195e+06	4.83978e+06	6.05373e+06	2.19323e+06	1.32761e+06	2.1983e+06	1.02555e+06	1.05473e+06	0.799624	0.6125	0.0357234
		6.76938e+06	5.31154e+06	5.32855e+06	3.38994e+06
		4.59129e+06	2443900	6.7789e+06	1.79078e+06
AT1G06950	TIC110	5.80501e+07	6.41492e+07	3.93206e+07	5.07401e+07	6.1387e+07	6.72401e+07	3.66833e+07	3.92127e+07	6.83562e+06	7.69697e+06	6.20789e+06	1.20591e+07	0.380473	0.00977893	0.0502938
		6.92502e+07	6.15689e+07	4.1137e+07	2.66843e+07
		5.68608e+07	76002000	2.95921e+07	4.02139e+07
AT4G25650	TIC55-IV	397804	2.54501e+06	2.70106e+06	2.79978e+06	2.06897e+06	4.23192e+06	2.31989e+06	1.69003e+06	1.47295e+06	1.79692e+06	1.09545e+06	998356	0.182172	0.824476	0.730932
		2.6307e+06	6.12164e+06	1.08477e+06	1.40544e+06
		3.1784e+06	4029100	3.17382e+06	864871
AT5G01590	TIC56	9.87753e+06	5.98158e+06	8.02402e+06	9.82705e+06	6.97471e+06	8.09881e+06	7.24412e+06	8.1972e+06	2.54405e+06	1.85592e+06	705281	1.67857e+06	0.569859	0.868293	0.525478
		5.13293e+06	9.44456e+06	7.05724e+06	8.29074e+06
		5.91368e+06	8870300	6.6511e+06	6.47382e+06
ATCG00490	RbCL	2.50604e+10	1.94822e+10	1.83106e+10	1.82076e+10	2.12911e+10	2.05493e+10	1.95695e+10	1.86575e+10	3.83431e+09	1.99069e+09	1.26685e+09	4.09189e+08	0.780947	0.501235	0.302333
		2.14181e+10	1.93196e+10	2.08442e+10	1.90075e+10
		1.73949e+10	22846000000	1.95538e+10	1.87575e+10

### Sheet: Table S5
Supplementary Table 2: list of primers used in this study
ID	Gene	Name	Primer sequence (5' to 3')	Purpose
AT5G51020	CRL	crl-LP	CCGAGAGACGTGAGATCAGT	Genotyping
		crl-RP	ggtcacCTGTTCGAGATACA
AT5G53170	FTSH11	ftsh11-1-LP	CTCCTCTCCATACTTCTTCGT
		ftsh11-1-RP	agtcatggtaacaatacCAGT
AT5G53170	FTSH11	ftsh11-2-LP	AAGCAACCACTGCATGTTACC
		ftsh11-2-RP	TGTCTTTCCAGTACCAGGTGC
AT1G63900	SP1	sp1-3-LP	TATTCGCTGAATCGAGCAAAC
		sp1-3-RP	GCTGCCATGTATAACAGGCTG
AT2G25660	TIC236	tic236-2-LP	GTTGTGTAATCCACGCACATG
		tic236-2-RP	ACGAAACGCCCTTCTAGCTAC
AT2G25660	TIC236	M4 seq F	GTTGCTCTCCTTTTCTCTTC	Sequencing to identify M4GF mutation
		M4 seq R	CGAATTACAGACAACAGGCCA
AT2G25660	TIC236	M5 seq F	CTAAATCTTCAGAAGCGAAGAG	Sequencing to identify M5GF mutation
		M5 seq R	GGCAATACATATTCACCTTGAA
AT2G25660	TIC236	M6 seq F	TTGACTTCCATGGAGATGATTGG	Sequencing to identify M6GF mutation
		M6 seq R	TGGTGACAAGAGTTTCCTCAAAGA
AT3G18780	ACT2	Q ACTIN2 F	CTGTTGACTACGAGCAGGAGATGG	qRT-PCR
		Q ACTIN2 R	CAAACGAGGGCTGGAACAAGACT
AT2G37760	AKR4C8	Q AKR4C8 F	CGGCTGTTAACCAAGTTGAATG
		Q AKR4C8 R	CCCAAAGGAGAGTAACCAGATAAG
AT1G77120	ADH1	Q ADH1 F	GAGTGTGTGAACCCGAAAGA
		Q ADH1 R	GTAGTTCCCGAAGAAAGTACCC
AT3G27630	SMR7	Q SMR7 F	CGCCAAAACATCGATTCGGG
		Q SMR7 R	TCGAAATCTGAAGGAGGCACA
AT1G70440	SRO3	Q SRO3 F	CGGTTGGTACTCTGGTTCTAAA
		Q SRO3 R	GCGAGAGAGTAACGATGATGAA
AT5G51020	CRL	attbCRL-F	GGGGACAAGTTTGTACAAAAAAGCAGGCTtcATGGGTACCGAGTCGGGTTC	Generate CRL fragment for BiFC construct
		attbCRL-R	GGGGACCACTTTGTACAAGAAAGCTGGGTcGTCTTGCAAGATGAGGGACCC
AT1G02280	TOC33	attbTOC33-F	GGGGACAAGTTTGTACAAAAAAGCAGGCTtcATGGGGTCTCTCGTTCGTGA	Generate TOC33 fragment for BiFC construct
		attbTOC33Ter-R	GGGGACCACTTTGTACAAGAAAGCTGGGTcTTAAAGTGGCTTTCCACTTGT
AT5G05000	TOC34	attbTOC34-F	GGGGACAAGTTTGTACAAAAAAGCAGGCTTCATGGCAGCTTTGCAAACGCTTCGT	Generate TOC34 fragment for BiFC construct
		AttbTOC34Ter-R	GGGGACCACTTTGTACAAGAAAGCTGGGTCTCAAGACCTTCGACTTGCTAAACC
AT1G67090	RBCS1A	attb-mRbcSatg-F	GGGGACAAGTTTGTACAAAAAAGCAGGCTTCATGGAATTGGCTAAGGAAGTTGACT	Generate mRBCS fragment for BiFC construct
		attb-mRbcS-R	GGGGACCACTTTGTACAAGAAAGCTGGGTCACCGGTGAAGCTTGGTGGC
AT5G55280	FTSZ1	attb-mFtsZ1atg-F	GGGGACAAGTTTGTACAAAAAAGCAGGCTTCATGCGGATGATTTCAAGCGGTTTA	Generate mFTSZ1 fragment for BiFC construct
		attb-mFtsZ1-R	GGGGACCACTTTGTACAAGAAAGCTGGGTCGAAGAAAAGTCTACGGGGAGA
AT2G36250	FTSZ2-1	attb-mFtsZ2-1atg-F	GGGGACAAGTTTGTACAAAAAAGCAGGCTTCATGGCCGCTCAGAAATCTGAATC	Generate mFTSZ2-1 fragment for BiFC construct
		attb-mFtsZ2-1-R	GGGGACCACTTTGTACAAGAAAGCTGGGTCGACTCGGGGATAACGAGAG
AT3G52750	FTSZ2-2	attb-mFtsZ2-2atg-F	GGGGACAAGTTTGTACAAAAAAGCAGGCTTCATGGCTTCTCATAAGTACGAGTCTTC	Generate mFTSZ2-2 fragment for BiFC construct
		attb-mFtsZ2-2-R	GGGGACCACTTTGTACAAGAAAGCTGGGTCGAGGCGAGGATAGCGAGAGC
AT5G55280	FTSZ1	attb-FtsZ1tp-F	GGGGACAAGTTTGTACAAAAAAGCAGGCTTCATGGCGATAATTCCGTTAGCA	Generate tpFTSZ1 fragment for BiFC construct
		attb-FtsZ1tp-R	GGGGACCACTTTGTACAAGAAAGCTGGGTCGTTAACGGCATTGTTACCACCA
AT2G36250	FTSZ2-1	attb-FtsZ2-1tp-F	GGGGACAAGTTTGTACAAAAAAGCAGGCTTCATGGCAACTTACGTTTCACC	Generate tpFTSZ2-1 fragment for BiFC construct
		attb-FtsZ2-1tp-R	GGGGACCACTTTGTACAAGAAAGCTGGGTCAACAACAACTCGGTTTTTCTTAC
AT3G52750	FTSZ2-2	attb-FtsZ2-2tp-F	GGGGACAAGTTTGTACAAAAAAGCAGGCTTCATGGCAGCTTATGTTTCTCC	Generate tpFTSZ2-2 fragment for BiFC construct
		attb-FtsZ2-2tp-R	GGGGACCACTTTGTACAAGAAAGCTGGGTCAACAACACGATATCTTTTAGTAG
AT1G67090	RBCS1A	attb-RbcStp-F	GGGGACAAGTTTGTACAAAAAAGCAGGCTTCATGGCTTCCTCTATGCTCTCT	Generate tpRBCS fragment for BiFC construct
		attb-RbcStp-R	GGGGACCACTTTGTACAAGAAAGCTGGGTCGGAATCGGTAAGGTCAGGAAG
